# Tight nanoscale clustering of Fcγ-receptors using DNA origami promotes phagocytosis

**DOI:** 10.1101/2021.03.18.436011

**Authors:** Nadja Kern, Rui Dong, Shawn M. Douglas, Ronald D. Vale, Meghan A. Morrissey

## Abstract

Macrophages destroy pathogens and diseased cells through Fcγ receptor (FcγR)-driven phagocytosis of antibody-opsonized targets. Phagocytosis requires activation of multiple FcγRs, but the mechanism controlling the threshold for response is unclear. We developed a DNA origami-based engulfment system that allows precise nanoscale control of the number and spacing of ligands. When the number of ligands remains constant, reducing ligand spacing from 17.5 nm to 7 nm potently enhances engulfment, primarily by increasing efficiency of the engulfment-initiation process. Tighter ligand clustering increases receptor phosphorylation, as well as proximal downstream signals. Increasing the number of signaling domains recruited to a single ligand-receptor complex was not sufficient to recapitulate this effect, indicating that clustering of multiple receptors is required. Our results suggest that macrophages use information about local ligand densities to make critical engulfment decisions, which has implications for the mechanism of antibody-mediated phagocytosis and the design of immunotherapies.
