## Supplementary material for "Tight nanoscale clustering of Fcγ-receptors using DNA origami promotes phagocytosis": Key Resources

### Sheet: Template
Key Resources Table
REAGENT or RESOURCE	SOURCE	IDENTIFIER	ADDITIONAL INFO
Antibodies
AlexaFluor 647 anti-biotin IgG	Jackson Immuno Labs	Cat# 200-602-211
AlexaFluor 488 anti-biotin IgG	Jackson Immuno Labs	Cat# 200-542-211
Oligonucleotides
Receptor DNA strand	this paper	Benzylguanine-5’- AATATGATGTATGTGG -3’	Oligonucleotide was ordered from IDT with a 5' terminal amine. Conjugation to benzyl-guanine was performed as described (Farlow et al., 2013).
DNA ligand strand	IDT	Biotin-5’- TTTT-TTTCATACATCATATT - 3’-Atto647
p8064 DNA scaffold	IDT	Cat # 1081314
All other oligonuceotides used for origami pegboard are listed in Table 1
Chemicals, Peptides, and Recombinant Proteins
Alexa Fluor 488 Phalloidin	Thermo/Molecular Probes	Cat# A12379
Biotinyl Cap PE	Avanti	Cat# 870273
POPC	Avanti	Cat# 850457
PEG5000-PE	Avanti	Cat# 880230
Atto390 DOPE	ATTO-TEC GmbH	Cat# AD 390-161
Lipofectamine LTX	ThermoFisher	Cat#15338030
Lenti-X Concentrator	Takara Biosciences	Cat# 631231
Pierce Biotinylated Bovine Serum Albumin (Biotin-LC-BSA)	ThermoScientific	Cat#29130
Neutravidin	ThermoScientific	Cat# 31050
Experimental Models: Cell Lines
Lenti-X 293T cell line	Takara Biosciences	Cat# 632180	For lentivirus production
HEK293T cells	UCSF Cell Culture Facility		For lentivirus production
Raw264.7 Macrophages	ATCC	Cat# ATCC® TIB-71™
THP1 Monocytes	ATCC	Cat# ATCC® TIB-202™
Recombinant DNA
pHR-DNA-CAR𝛾	this paper	In PhR vector. Signal peptide: (MQSGTHWRVLGLCLLSVGVWGQD) Derived from CD3ε Extracellular: HA tag plus a linker (LPETGGGGGG), SNAPf (from the pSNAPf plasmid, New England Biolabs) Linker: GGSGGSGGS, TM and intracellular: CD86TM (aa 236-271), cytoplasmic domain (aa 45-86) of the Fc 𝛾-chain UniProtKB - P20491 (FCERG_MOUSE) linker: GSGS, Fluorophore: mGFP or BFP
pHR-Syk-BFP	adapted from DOI: ﻿10.1016/j.immuni.2020.07.008	CDS: aa1-629 UniProtKB - P48025 (KSYK_MOUSE), Linker: ADPVAT, Fluorophore: BFP
pHR-DNA-CARadhesion	DOI: ﻿10.1016/j.immuni.2020.07.008	In PhR vector. Signal peptide: (MQSGTHWRVLGLCLLSVGVWGQD) Derived from CD3ε Extracellular: HA tag plus a linker (LPETGGGGGG), SNAPf (from the pSNAPf plasmid, New England Biolabs) Linker: GGSGGSGGS, TM and intracellular: CD86TM (aa 236-271), linker: SADASGG, Fluorophore: eGFP
pHR-DNA-CAR𝛾TM-C25A	this paper	In PhR vector. Signal peptide: (MQSGTHWRVLGLCLLSVGVWGQD) Derived from CD3ε Extracellular: HA tag plus a linker (LPETGGGGGG), SNAPf (from the pSNAPf plasmid, New England Biolabs) Linker: GGSGGSGGS, TM and intracellular: (aa 19-86) of the Fc 𝛾-chain UniProtKB - P20491 (FCERG_MOUSE) with aa25 mutatued from C to A linker: GSGS, Fluorophore: mGFP or BFP
pHR-DNA-CAR𝛾TM-aa26-86	this paper	In PhR vector. Signal peptide: (MQSGTHWRVLGLCLLSVGVWGQD) Derived from CD3ε Extracellular: HA tag plus a linker (LPETGGGGGG), SNAPf (from the pSNAPf plasmid, New England Biolabs) Linker: GGSGGSGGS, TM and intracellular: (aa 26-86) of the Fc 𝛾-chain UniProtKB - P20491 (FCERG_MOUSE) linker: GSGS, Fluorophore: mGFP or BFP
pHR-DNA-CAR𝛾-⍺TM(aa291-404)	this paper	In PhR vector. Signal peptide: (MQSGTHWRVLGLCLLSVGVWGQD) Derived from CD3ε Extracellular: HA tag plus a linker (LPETGGGGGG), SNAPf (from the pSNAPf plasmid, New England Biolabs) Linker: GGSGGSGGS, TM and intracellular: FcGR1 ⍺-chain (aa 291-404) UniProtKB - P26151 (FCGR1_MOUSE) followed by cytoplasmic domain (aa 45-86) of the Fc 𝛾-chain UniProtKB - P20491 (FCERG_MOUSE) linker: GSGS, Fluorophore: …
pHR-mNeonGreen-tSH2 Syk	adapted from DOI: ﻿10.1016/j.cell.2018.05.059	CDS: aa2-261 UniProtKB - P48025 (KSYK_MOUSE), Linker: GGGSGGGG, Fluorophore: mNeonGreen
pHR-Akt PH domain	this paper	CDS: aa1-164 UniProtKB - P31749 (AKT1_HUMAN), Linker: HMTSPVAT, Fluorophore: mGFP
pHR-DNA-CAR4x𝛾	this paper	In PhR vector. Signal peptide: (MQSGTHWRVLGLCLLSVGVWGQD) Derived from CD3ε Extracellular: HA tag plus a linker (LPETGGGGGG), SNAPf (from the pSNAPf plasmid, New England Biolabs) Linker: GGSGGSGGS, TM and intracellular: CD86TM (aa 236-271), 4 repeats of the cytoplasmic domain (aa 45-86) of the Fc 𝛾-chain UniProtKB - P20491 (FCERG_MOUSE) with a GSGS linker between each repeat, Linker: GSGS, Fluorop…
pHR-DNA-CAR-N1x𝛾-3x𝛥ITAM	this paper	In PhR vector. Signal peptide: (MQSGTHWRVLGLCLLSVGVWGQD) Derived from CD3ε Extracellular: HA tag plus a linker (LPETGGGGGG), SNAPf (from the pSNAPf plasmid, New England Biolabs) Linker: GGSGGSGGS, TM and intracellular: CD86TM (aa 236-271), the cytoplasmic domain (aa 45-86) of the Fc 𝛾-chain UniProtKB - P20491 (FCERG_MOUSE) followed by 3 repeats of the cytoplasmic domain (aa 45-86) of the Fc 𝛾-cha…
pHR-DNA-CAR-3x𝛥ITAM-C1x𝛾	this paper	In PhR vector. Signal peptide: (MQSGTHWRVLGLCLLSVGVWGQD) Derived from CD3ε Extracellular: HA tag plus a linker (LPETGGGGGG), SNAPf (from the pSNAPf plasmid, New England Biolabs) Linker: GGSGGSGGS, TM and intracellular: CD86TM (aa 236-271), 3 repeats of the cytoplasmic domain (aa 45-86) of the Fc 𝛾-chain UniProtKB - P20491 (FCERG_MOUSE) with aa65 and aa76 mutated from YtoF and a GSGS linker betwee…
pHR-DNA-CAR-1x𝛥ITAM-1x𝛾-2x𝛥ITAM	this paper	In PhR vector. Signal peptide: (MQSGTHWRVLGLCLLSVGVWGQD) Derived from CD3ε Extracellular: HA tag plus a linker (LPETGGGGGG), SNAPf (from the pSNAPf plasmid, New England Biolabs) Linker: GGSGGSGGS, TM and intracellular: CD86TM (aa 236-271), the cytoplasmic domain (aa 45-86) of the Fc 𝛾-chain UniProtKB - P20491 (FCERG_MOUSE) with aa65 and aa76 mutated from YtoF the cytoplasmic domain, GSGS linker, …
pHR-DNA-CAR𝛾 human	this paper	In PhR vector. Signal peptide: (MQSGTHWRVLGLCLLSVGVWGQD) Derived from CD3ε Extracellular: HA tag plus a linker (LPETGGGGGG), SNAPf (from the pSNAPf plasmid, New England Biolabs) Linker: GGSGGSGGS, TM and intracellular: CD86TM (aa 236-271), cytoplasmic domain (aa 45-86) of the Fc 𝛾-chain UniProtKB - P30273 (FCERG_HUMAN) linker: GSGS, Fluorophore: mGFP or BFP
pMD2.G lentiviral plasmid	D. Stainier, Max Planck; VSV-G envelope	Addgene 12259
pCMV-dR8.91	DOI: 10.1038/nature11220.	Current Addgene 8455
pHRSIN-CSGW	DOI: 10.1038/nature11220.
Software and Algorithms
ImageJ	NIH
Affinty Designer
Fiji	https://fiji.sc/
Prism	GraphPad	8
Micromanager	DOI:10.14440/jbm.2014.36
Other
5 um silica microspheres	Bangs	Cat# SS05N
MatriPlate	Brooks	Cat# MGB096-1-2-LG-L
96 well round bottomed plates	Corning	Cat# 38018
Illustra NAP-5 columns	Cytiva	Cat# 17085301
