## Supplemental Table 1 for "Tight nanoscale clustering of Fcγ-receptors using DNA origami promotes phagocytosis"

### Sheet: Plates 1 & 2
Plate Name	Well	Staple ID	Sequence	Length	CN 5' pos	CN 3' pos	Staple Color	Note
Plate1	A1	1	CAGACGAAAAAGAAAGACTGGATAGCGTAGGCTTGAATACGTAATGCCACTACGTTT	57	28[48]	18[20]	#69b5fc	chassis
Plate1	A2	2	GGTGGCACAATAAAAAGCAATACCAAAAAGCCTTTCTCATATATTTTAAATGCATTT	57	43[42]	48[27]	#69b5fc	chassis
Plate1	A3	3	ATTTTCACATAGTTGTTCCGAAATCGAGCGGATTGCATCAAATTATAGTCAGAAGC	56	12[76]	33[62]	#69b5fc	chassis
Plate1	A4	4	TACCGATTCGTCACCAGGAACGGTACTAATAGTAAAATGTTTGTTTTGCCAGAGGG	56	16[76]	29[62]	#69b5fc	chassis
Plate1	A5	5	GAGGCGAAATATACACAATATAGAGATAGAACCCTGATAGCCCTAAAACACCTCAA	56	18[139]	25[139]	#69b5fc	chassis
Plate1	A6	6	GCGAACTTCTGACCTGGTAATGCAATACACGAGCACTGCGCGTCACCCAGAACGTG	56	26[153]	33[153]	#69b5fc	chassis
Plate1	A7	7	TACCGCCTCACGCATCCTCGTCTGGCAAGGGTCGAGAACAAGGCAGCAAAACGCGC	56	28[132]	35[132]	#69b5fc	chassis
Plate1	A8	8	TCACCGTAGGGAAGATAAAGGGACTCCTTGTGTAGGTAAAGATAGAACCATTTCAA	56	3[42]	47[55]	#69b5fc	chassis
Plate1	A9	9	CCGCCTGTGCGTATTCACAATCCCCGGGCGGTGCCACATCCCCACCGTCCATCCTC	56	34[153]	41[153]	#69b5fc	chassis
Plate1	A10	10	AAGATTATTTAATTCTCCAACCTTTTGATAATTGCATATGCATATAACAGTTGATT	56	34[48]	40[35]	#69b5fc	chassis
Plate1	A11	11	AGTCGGGTGAGCTAGGGGGTTTGGTGCTTATGAGCTCATTGCTTGCCGTCACAGGC	56	35[84]	42[84]	#69b5fc	chassis
Plate1	A12	12	ATTTGCCTGAGAGAATGTGCTGCGCCATCGTGGGAGCCATCAACGGTAATCGTAAA	56	42[153]	48[140]	#69b5fc	chassis
Plate1	B1	13	AGAGCCACAGGAGGCATTCCAACTAAAGTACGGTGTCCCGCCGGGCGCGGTTGCGG	56	6[55]	39[83]	#69b5fc	chassis
Plate1	B2	14	TTTGAGCAAGAAACAATGATTAAGCCTGAGCGATGTTGGGAAGGGCGATCGGTTT	55	0[193]	45[196]	#69b5fc	chassis
Plate1	B3	15	TTTCGTCAAAAATGAAAATACGATTTCGCTATTGGATAGCTCTCACGGAAAATTT	55	2[193]	43[196]	#69b5fc	chassis
Plate1	B4	16	TTTGCCAAAAGGAATTACGAATGCAGAAGGGAATCAGTGAATAAGGCTTGCCTTT	55	27[23]	22[20]	#69b5fc	chassis
Plate1	B5	17	TTTAGCGAGAGGCTTTTGCCGATAAATAAAACGTAGCCGGAACGAGGCGCAGTTT	55	29[23]	20[20]	#69b5fc	chassis
Plate1	B6	18	TTTAAATCAGGTCTTTACCAATGACCTAATAATGCCCACGCATAACCGATATTTT	55	33[23]	16[20]	#69b5fc	chassis
Plate1	B7	19	TTTACTTCAAATATCGCGTAGAGGAAAACTACAAATAGAAAGGAACAACTAATTT	55	35[23]	14[20]	#69b5fc	chassis
Plate1	B8	20	TTTGTACCTTTAATTGCTCAGGTCAGGATATAATACCGTAACACTGAGTTTCTTT	55	37[23]	12[20]	#69b5fc	chassis
Plate1	B9	21	TTTGCTCAACATGTTTTAATGAATATGGGGTCATACCAGGCGGATAAGTGCCTTT	55	39[23]	10[20]	#69b5fc	chassis
Plate1	B10	22	TTTAAGCCTTAAATCAAGACTTGCGGACAGCGGGTAGAACGTCAGCGTGGTGTTT	55	4[193]	41[196]	#69b5fc	chassis
Plate1	B11	23	TTTGGGCGCGAGCTGAAAAGCTATATTTCATCGCAGAGCCGCCACCAGAACCTTT	55	43[23]	6[20]	#69b5fc	chassis
Plate1	B12	24	TTTAAGAATTAGCAAAATTTCATACATGAATTAGTTTGCCTTTAGCGTCAGATTT	55	45[23]	4[20]	#69b5fc	chassis
Plate1	C1	25	TTTATACTTTTGCGGGAGAACATTATTACATACGTAAATATTGACGGAAATTTTT	55	47[23]	2[20]	#69b5fc	chassis
Plate1	C2	26	TTTAAACCAAGTACCGCACTCCAAGAGCAGCAACCGCAAGCGGACTTATCAAAC	54	6[193]	42[168]	#69b5fc	chassis
Plate1	C3	27	ACAAAGTCCCTGAAAGGTCACTCCGGCACCGCTTCACGCCAGGGTTTTC	49	0[118]	44[112]	#69b5fc	chassis
Plate1	C4	28	TCTTACCAGATAACGATTCTCTCGCCATTCAGGCTCTGGCGAAAGGGGG	49	0[160]	44[154]	#69b5fc	chassis
Plate1	C5	29	TTGAGAAATAATTAAACATACGGGGAGAGGCGGTTGCCCTGAGAGAGTT	49	10[139]	34[133]	#69b5fc	chassis
Plate1	C6	30	TAAGGCGCTATATGACGCTGGGTTGTTCCAGTTTGGGTGCCGTAAAGCA	49	12[118]	32[112]	#69b5fc	chassis
Plate1	C7	31	TGACCTAACGCGAGCCCTTCAGACTCCAACGTCAACACTACGTGAACCA	49	12[160]	32[154]	#69b5fc	chassis
Plate1	C8	32	TTTTAACCCTTGAATTTTTTGGTGTAGCGGTCACGCGTATAACGTGCTT	49	14[139]	30[133]	#69b5fc	chassis
Plate1	C9	33	ACATAAAACATTTATGCTTTGTTCTTTGATTAGTAACTATCGGCCTTGC	49	16[160]	28[154]	#69b5fc	chassis
Plate1	C10	34	GAAGCGCCAAAATAGATTAAGAGTCCCGGAATTTGGCCAGCAGTTGGGC	49	2[139]	42[133]	#69b5fc	chassis
Plate1	C11	35	ATTGTGTGATGAACGGTCAGTATTAAATTTAGGAATACCACAAGATTCA	49	20[76]	25[55]	#69b5fc	chassis
Plate1	C12	36	TGCTCATCCGAACTTGTTACTAAAGAGGCGGGTAACAGGGAGAACCATC	49	22[48]	16[42]	#69b5fc	chassis
Plate1	D1	37	ACAAAGCTAAATTGAAAAATCTACGTTAGGTAGAATTCAACTAGGCATA	49	22[55]	27[48]	#69b5fc	chassis
Plate1	D2	38	GAAAAACCCGAGTAGAGCTAAAAAGGAGCTAAATCGTTGAGTTTTGCCC	49	28[111]	34[105]	#69b5fc	chassis
Plate1	D3	39	AGCCATTGCAACAGAAAAGGGACATTCTTTAAAAATGATTATCAGATGA	49	28[125]	21[132]	#69b5fc	chassis
Plate1	D4	40	GAGCGTCAATCAGAACATAAATTTCGTCTCGTCGCCAGCTTACGGCTGG	49	4[118]	40[112]	#69b5fc	chassis
Plate1	D5	41	GCACCCAGCGTTTTTCTGCTCATAACGGAACGTGCAATGCCAACGGCAG	49	4[160]	40[154]	#69b5fc	chassis
Plate1	D6	42	TCCGTTTAAAATCCCGGCGAACCAGTCACCAGCTTGTTGGTGTAGATGG	49	41[105]	46[98]	#69b5fc	chassis
Plate1	D7	43	TGGCAGCGGTTGTGGTTTACCTTGGGTATGGTGCCGACCGTACATTTTT	49	41[126]	47[132]	#69b5fc	chassis
Plate1	D8	44	GTAGGAACATGTAGCCATCCCTTTGCTCGTCATAAGGTGCCCCCTGCAT	49	6[139]	38[133]	#69b5fc	chassis
Plate1	D9	45	AAGAAAAGTAATTTCAGTGTCTCTTCGCGTCCGTGAAGCATAAAGTGTA	49	8[118]	36[112]	#69b5fc	chassis
Plate1	D10	46	TGCAGAAATAAAGTCAGCCAGTACCGAGCTCGAATAAATTGTTATCCGC	49	8[160]	36[154]	#69b5fc	chassis
Plate1	D11	47	TTCAGCGCGTTGAAGTTCAGAGAATCCCCCTCAAATGAAAGCCGG	45	14[55]	31[72]	#69b5fc	chassis
Plate1	D12	48	CATTAAACAAAAGACGTTTACGTAAGAGCAACACTATAATGGATT	45	18[55]	27[72]	#69b5fc	chassis
Plate1	E1	49	ATAGTGGAGCCGCCACGGGAACGGGCCTTTCATCTTTTCATAAT	44	43[61]	5[90]	#69b5fc	chassis
Plate1	E2	50	TGAAAGCGTAAGAATTAGTCTTTTGGATTATACTTCTGAATTT	43	27[154]	21[182]	#69b5fc	chassis
Plate1	E3	51	TAACCACCACACCCCTATGGTACAATTTCATTTGAATTACTTT	43	31[154]	17[182]	#69b5fc	chassis
Plate1	E4	52	TGGGCGCCAGGGTGCTGATTGAAAACTTTTTCAAATATATTTT	43	35[154]	13[182]	#69b5fc	chassis
Plate1	E5	53	GAATACCCAAAGACGCCAGTTTGAGGAAATATTTAAATTGTA	42	0[76]	47[76]	#69b5fc	chassis
Plate1	E6	54	CGAGGAATTATTTTGCGCATCAGATCGCACTCCAGCGACGTT	42	0[97]	44[98]	#69b5fc	chassis
Plate1	E7	55	ATTAAGACACCCTCTAATGAGAAACCTGTCGTGCCCAGCAGG	42	10[97]	34[98]	#69b5fc	chassis
Plate1	E8	56	ACCCTCAAAGTTTTCGAAAATTAGCCCGAGATAGGGGAACCC	42	12[97]	32[98]	#69b5fc	chassis
Plate1	E9	57	TGAATTTATTGTATTAAAGGGAAGGGAAGAAAGCGACAGGAG	42	14[97]	30[98]	#69b5fc	chassis
Plate1	E10	58	TTTTTCAGAGTGAGACGCCTGACCCATGGTATAGCTGCTCAG	42	15[42]	10[42]	#69b5fc	chassis
Plate1	E11	59	TGAATTTGACAGCAGCCGATTAATCAGTGAGGCCAGCTCATG	42	16[97]	28[98]	#69b5fc	chassis
Plate1	E12	60	CAGAGGCTATACCAGAAATACACCAGTCACACGACCCAGCAG	42	18[97]	26[98]	#69b5fc	chassis
Plate1	F1	61	TGGTTTACAGTAGCGTAAAACTCACCGGAAACAATCGTAAAA	42	2[97]	42[98]	#69b5fc	chassis
Plate1	F2	62	TTCATTATAATTTCACCAGTCAGGACGTAGCACCGCCTGCAA	42	22[76]	25[76]	#69b5fc	chassis
Plate1	F3	63	CCTTAACATTTGAGGATTTAGGCCGTCAATAGATAATTGCGA	42	23[98]	24[98]	#69b5fc	chassis
Plate1	F4	64	GTGTTGACGCTCAATCGTCTGACAGGGCCAGAATCCTGAGAA	42	29[81]	29[80]	#69b5fc	chassis
Plate1	F5	65	TTTTTATAAAGGGAAGAAAGGAGCCCCCAAAAGAACCTGTTT	42	29[84]	34[84]	#69b5fc	chassis
Plate1	F6	66	GATTTAGAGCTTGACGGGGCTAAGCAAAATCCCTTATAAATC	42	32[83]	33[83]	#69b5fc	chassis
Plate1	F7	67	AGCTGCAAAGCCTGTGCCTGTACTGCGCCCTGCGGAGGTGTC	42	35[105]	40[105]	#69b5fc	chassis
Plate1	F8	68	ACTCACATTAATTGCGTTGCCTGCCGTTTTCACGGTCATACC	42	36[83]	37[83]	#69b5fc	chassis
Plate1	F9	69	GATAGCACGTTTGCAGTGATGAAGGGGCAAATGGTCAATAAC	42	4[76]	42[49]	#69b5fc	chassis
Plate1	F10	70	AACGTCACAAAATCAAAGCCGTCCGGCAAACGCGGCAGCATC	42	4[97]	40[98]	#69b5fc	chassis
Plate1	F11	71	AGGCGCTTTCGCACTCAATTGTCTAAAGTTAAACGATGCTGA	42	40[83]	41[83]	#69b5fc	chassis
Plate1	F12	72	AGTGCCAAGCTTTCAGAGGTATAGGACGACGACAGTATCGGC	42	44[83]	45[83]	#69b5fc	chassis
Plate1	G1	73	TTCAAAAGGGTGAGAAAGGCCGTATAAGCAAATAAAAATTTT	42	49[56]	48[56]	#69b5fc	chassis
Plate1	G2	74	ACCGCCTAAACAAAAGCGGGGCGGGTCACTGTTGCGCCTGTG	42	6[97]	38[98]	#69b5fc	chassis
Plate1	G3	75	ACCGTTCCAGTTAAGAATGCGGCGGGCGGATGGCTTAGAGCT	42	8[76]	38[49]	#69b5fc	chassis
Plate1	G4	76	GAAAGCGTTCGGAACACTCTGTCTGCCAGCACGCGGGGTGCC	42	8[97]	36[98]	#69b5fc	chassis
Plate1	G5	77	GTGCCTTTTTGATGGCATTGACCACCCTGCATTTTGAATCAA	42	9[42]	4[42]	#69b5fc	chassis
Plate1	G6	78	GGGGTTTCCGGAATAAGCAAACGAGCTTCAAAGCGAACGCT	41	10[55]	35[68]	#69b5fc	chassis
Plate1	G7	79	TTTCGGAATCGTCATAAATATTCATTAAACGAGCTGACTA	40	31[23]	33[48]	#69b5fc	chassis
Plate1	G8	80	TTTTATTTTTGAATGGCTATACGTGGCACAGACAATTT	38	26[186]	27[186]	#69b5fc	chassis
Plate1	G9	81	TTTGAGTAGAAGAACTCAAATAACATCACTTGCCTTTT	38	28[186]	29[186]	#69b5fc	chassis
Plate1	G10	82	TTTCGCTACAGGGCGCGTAGCCGCGCTTAATGCGCTTT	38	30[186]	31[186]	#69b5fc	chassis
Plate1	G11	83	TTTTATCAGGGCGATGGCCAGGGCGAAAAACCGTCTTT	38	32[186]	33[186]	#69b5fc	chassis
Plate1	G12	84	TTTGTGAGACGGGCAACAGGTTTTTCTTTTCACCATTT	38	34[186]	35[186]	#69b5fc	chassis
Plate2	H1	85	TTTAGCTGTTTCCTGTGTGTCGTAATCATGGTCATTTT	38	36[186]	37[186]	#69b5fc	chassis
Plate2	H2	86	TTTGGCATCAGATGCCGGGTCAGCAAATCGTTAACTTT	38	38[186]	39[186]	#69b5fc	chassis
Plate2	H3	87	TTTACGACGACAATAAACAAAGTAATTCTGTCCAGTTT	38	8[193]	9[193]	#69b5fc	chassis
Plate2	H4	88	CACTGCCCGCTTTCCGATGGTGAGCGTAACGATCTA	36	35[69]	13[90]	#69b5fc	chassis
Plate2	H5	89	AAGCAGAAAATTAATGCCGGAACTAGCATAACCAA	35	0[132]	47[139]	#69b5fc	chassis
Plate2	H6	90	ACGCAATGTCAAATCACCATCAGCCCCAGTTAAAA	35	0[90]	47[97]	#69b5fc	chassis
Plate2	H7	91	ATCGTCGAAAGAAGAGAGCGGAAAGAGTCTGTCCA	35	16[118]	29[125]	#69b5fc	chassis
Plate2	H8	92	AAGAAACACAAACAACTAACAACTAATAGATTAGA	35	22[139]	24[119]	#69b5fc	chassis
Plate2	H9	93	ACATTATATTAAATATCTAAAATATCTTACCCTCA	35	22[160]	25[153]	#69b5fc	chassis
Plate2	H10	94	AATCTTGTGAATTATTTTAAGAACTGGCTCATTAT	35	22[97]	24[77]	#69b5fc	chassis
Plate2	H11	95	AATTAACCGTTGTAATCCAGAAGTAACAGTACCTT	35	29[133]	19[153]	#69b5fc	chassis
Plate2	H12	96	CGGGCGCTAGGGCGTAGAATCATGATGAAACAAAC	35	31[112]	17[132]	#69b5fc	chassis
Plate2	A1	97	AGTCCACTATTAAAAATCAAGAACATAGCGATAGC	35	33[133]	15[153]	#69b5fc	chassis
Plate2	A2	98	TTAATGAATCGGCCGCGGTCCTAAATGCTGATGCA	35	35[112]	13[132]	#69b5fc	chassis
Plate2	A3	99	GAGCCGGAGCCTCCCAGACGAAGGTTTCACGCAAC	35	36[132]	40[126]	#69b5fc	chassis
Plate2	A4	100	TCACAGTTGAGGATTCCACACCTAGAAAAAGCCTG	35	37[133]	11[153]	#69b5fc	chassis
Plate2	A5	101	TAAGAGGTCATTTTAGACCGGAGGTGTATCACCGT	35	37[49]	11[69]	#69b5fc	chassis
Plate2	A6	102	CTGGTAATGGGTAATCCAGCGAGGCAGAGGCATTT	35	39[112]	9[132]	#69b5fc	chassis
Plate2	A7	103	TTACACTGGTGTGTTTACCTGACCGACAAAAGGTA	35	39[154]	9[174]	#69b5fc	chassis
Plate2	A8	104	CTCCGGCCAGAGCAGGTGGTGAAACCAATCAATAA	35	41[133]	7[153]	#69b5fc	chassis
Plate2	A9	105	CCATTAGATACATTGAAGTTTTTGAGGCAGGTCAG	35	41[49]	7[69]	#69b5fc	chassis
Plate2	A10	106	ACGTACAGCGCCATTACATCGTATAGAAGGCTTAT	35	43[112]	5[132]	#69b5fc	chassis
Plate2	A11	107	TAGACTTTCTCCGTTTAAATTAGCGAACCTCCCGA	35	43[154]	5[174]	#69b5fc	chassis
Plate2	A12	108	GGTGAAGACGCCAGGCGCAACGTAACAACTGGCCT	35	43[168]	47[174]	#69b5fc	chassis
Plate2	B1	109	GATAACCGACGGCCCTCAGGAGTAACCGATATTTT	35	43[84]	47[90]	#69b5fc	chassis
Plate2	B2	110	GAGGGTAGCTATTTTTGAGAGTCGATGAAAAATAA	35	49[140]	47[160]	#69b5fc	chassis
Plate2	B3	111	AATATGATATTCAACCGTTCTACCCCGGTTGTTAA	35	49[98]	47[118]	#69b5fc	chassis
Plate2	B4	112	TTGAGGGCACCGACTAACATCTCAATTCTACTA	33	2[55]	43[60]	#69b5fc	chassis
Plate2	B5	113	TTTGCGAACGAGTAGATTTAGTTTGACTGTTTA	33	41[23]	42[42]	#69b5fc	chassis
Plate2	B6	114	ATTTACATTGGGTGAGGCGGTGTACAGACCAG	32	27[73]	21[90]	#69b5fc	chassis
Plate2	B7	115	CGAACGTGGCGTTTTAGACCTCAGCAGCGAAA	32	31[73]	17[90]	#69b5fc	chassis
Plate2	B8	116	TTTTTTAGTTAATTTCGTTATACAAATTTT	30	12[182]	11[182]	#69b5fc	chassis
Plate2	B9	117	TTTCTTTTTTAATGGTGAGAAGAGTCATTT	30	16[182]	15[182]	#69b5fc	chassis
Plate2	B10	118	TTTTAATGGAAGGGTACAATAACGGATTTT	30	20[182]	19[182]	#69b5fc	chassis
Plate2	B11	119	AATAGCAAAGGCTATCAGGTCATTGCTTT	29	0[174]	49[189]	#69b5fc	chassis
Plate2	B12	120	GCCGCCAATACAGGAGTGTACTGGTATTT	29	7[35]	8[20]	#69b5fc	chassis
Plate2	C1	121	ATTGCGTATATTCCTACCGAATCTAAAG	28	20[118]	25[118]	#69b5fc	chassis
Plate2	C2	122	TACCATACTGATTGTTAATGCATCAATA	28	20[160]	25[160]	#69b5fc	chassis
Plate2	C3	123	ATTTGTAGCGCATAAAGATAAGAGCCAG	28	20[97]	25[97]	#69b5fc	chassis
Plate2	C4	124	AGGCAAAGCAAGGCAACAGCCATATTAT	28	45[140]	3[153]	#69b5fc	chassis
Plate2	C5	125	TTTAAACGTAGAAAAGACCCTGTATTT	27	1[20]	46[23]	#69b5fc	chassis
Plate2	C6	126	TTTGTCGAGAGGGTTGATTAGAGATTT	27	11[20]	36[23]	#69b5fc	chassis
Plate2	C7	127	TTTGTCACCAGTACAGCCCGAAAGTTT	27	13[20]	34[23]	#69b5fc	chassis
Plate2	C8	128	TTTAGGAATTGCGAAATAAATCAATTT	27	15[20]	32[23]	#69b5fc	chassis
Plate2	C9	129	TTTATTCGGTCGCTGCCAATACTGTTT	27	17[20]	30[23]	#69b5fc	chassis
Plate2	C10	130	TTTAAGGCACCAACCAACCAAAATTTT	27	19[20]	28[23]	#69b5fc	chassis
Plate2	C11	131	TTTACGGTCAATCATATACATAACTTT	27	21[20]	26[23]	#69b5fc	chassis
Plate2	C12	132	TTTCTGACGAGAAACGAACTAACGTTT	27	23[20]	24[23]	#69b5fc	chassis
Plate2	D1	133	TTTATTCATTAAAGGGGCAAGGCATTT	27	3[20]	44[23]	#69b5fc	chassis
Plate2	D2	134	TTTCTGGTCTGGTCAACGGGTATTTTT	27	40[196]	7[193]	#69b5fc	chassis
Plate2	D3	135	TTTAGAGACGCAGAAGAGGTTTTGTTT	27	42[196]	5[193]	#69b5fc	chassis
Plate2	D4	136	TTTTGCGGGCCTCTTTTTGTTTAATTT	27	44[196]	3[193]	#69b5fc	chassis
Plate2	D5	137	TTTCAACATTAAATGCAATAATAATTT	27	46[196]	1[193]	#69b5fc	chassis
Plate2	D6	138	TTTCTGTAGCGCGTTTTTCATTTGTTT	27	5[20]	42[23]	#69b5fc	chassis
Plate2	D7	139	TTTACCACCAGAGCCCCCAATTCTTTT	27	7[20]	40[23]	#69b5fc	chassis
Plate2	D8	140	TTTATAAGTTTTAACAATGCTGTATTT	27	9[20]	38[23]	#69b5fc	chassis
Plate2	D9	141	TAACCCTATACACTAAAACAC	21	28[62]	19[69]	#69b5fc	chassis
Plate2	D10	142	TTAAACAAATCTCCAAAAAAA	21	32[62]	15[69]	#69b5fc	chassis
Plate2	D11	143	GCGGCCATGCCCCCTGCCTAT	21	38[83]	9[90]	#69b5fc	chassis
Plate2	D12	144	GTAGCATTTGAGCCATTTGGG	21	44[62]	3[69]	#69b5fc	chassis
Plate2	E1	145	????TCTGGTCGAAGGTTCCTTTGCCCGAACGTTATT???	40	50[164]	23[182]	#f7931e	biotin anchor
Plate2	E2	146	????CAGTGCCACGCTGAAACAGAGCAGATTCCTACATT	39	50[80]	28[84]	#f7931e	biotin anchor
Plate2	E3	147	????CGCAAGGGCTAAATCGGTTGTAAAGCCTCAGAGCA	39	52[59]	45[62]	#f7931e	biotin anchor
Plate2	E4	148	????CAGCAAATGAAAAACGAACCACAGTAAT	32	50[101]	27[111]	#f7931e	biotin anchor
Plate2	E5	149	????CATCACCTTGCTGAATCGCCAGGCCAAC	32	50[122]	27[132]	#f7931e	biotin anchor
Plate2	E6	150	????ATATCAATAGGAGCATTCGACAACTCGT	32	50[143]	23[153]	#f7931e	biotin anchor
Plate2	E7	151	????TCAGTTGTGGGAAGGGCTTGAGATGGTT	32	50[59]	23[69]	#f7931e	biotin anchor
Plate2	E8	152	????TTCGCATTAAATTTTTGATAATCAGAAA	32	52[101]	48[98]	#f7931e	biotin anchor
Plate2	E9	153	????ATCAGCTATGGGATCAAAGTCAGAGGGT	32	52[122]	1[132]	#f7931e	biotin anchor
Plate2	E10	154	????TAGGAACACAAACGGCGGATTGGAAACC	32	52[143]	45[139]	#f7931e	biotin anchor
Plate2	E11	155	????TTCGCGTCCCGTCGCCACAAGAATTGAG	32	52[164]	1[174]	#f7931e	biotin anchor
Plate2	E12	156	????AACGTTATGCATCTACCACGGAATAAGT	32	52[80]	1[90]	#f7931e	biotin anchor
Plate2	F1	157	?????GAACAACATTATTACAATAAAACACCAGAACGAGTAG	42	25[21]	23[48]	#7300de	no dye
Plate2	F2	158	?????GTTGAAAGGAATTGAGAGTTGGCAAATCAACA???	40	24[188]	25[186]	#7300de	no dye
Plate2	F3	159	?????CTGAGAGTCTGGTCCTGTAGCCAGCTTTCAT???	39	48[191]	47[196]	#7300de	no dye
Plate2	F4	160	?????ATGCCTGAGTAATATTACGCAGTATGTTAGC???	39	49[25]	0[20]	#7300de	no dye
Plate2	F5		empty
Plate2	F6		empty
Plate2	F7		empty
Plate2	F8		empty
Plate2	F9		empty
Plate2	F10		empty
Plate2	F11		empty
Plate2	F12		empty
Plate2	G1		empty
Plate2	G2		empty
Plate2	G3		empty
Plate2	G4		empty
Plate2	G5		empty
Plate2	G6		empty
Plate2	G7		empty
Plate2	G8		empty
Plate2	G9		empty
Plate2	G10		empty
Plate2	G11		empty
Plate2	G12		empty
Plate2	H1		empty
Plate2	H2		empty
Plate2	H3		empty
Plate2	H4		empty
Plate2	H5		empty
Plate2	H6		empty
Plate2	H7		empty
Plate2	H8		empty
Plate2	H9		empty
Plate2	H10		empty
Plate2	H11		empty
Plate2	H12		empty
			SEPARATE TUBE ORDER
	Tube Name	Staple ID	Sequence	Length	CN 5' pos	CN 3' pos	Staple Color	Note
	DyeTube1	157+dye	/5ATTO647NN/TTTCTGAGAGTCTGGTCCTGTAGCCAGCTTTCATTTT	42	25[21]	23[48]	#7300de	+ATTO847N dye
	DyeTube2	158+dye	/5ATTO647NN/TTTATGCCTGAGTAATATTACGCAGTATGTTAGCTTT	40	24[188]	25[186]	#7300de	+ATTO847N dye
	DyeTube3	159+dye	/5ATTO647NN/TTTGTTGAAAGGAATTGAGAGTTGGCAAATCAACATTT	39	48[191]	47[196]	#7300de	+ATTO847N dye
	DyeTube4	160+dye	/5ATTO647NN/TTTGAACAACATTATTACAATAAAACACCAGAACGAGTAG	39	49[25]	0[20]	#7300de	+ATTO847N dye

### Sheet: Plate 3 variants
Plate 3-L (No Ligand)								Plate 3HA (high-affinity 16-bp ligand)								Plate 3MA (mid-affinity 13-bp ligand)
								5T + Ligand:		TTTTTCCACATACATCATATT						7T + Ligand:		TTTTTTTTCATACATCATATT
Plate	Well	Sequence	Length	CN 5' pos	CN 3' pos	CN Color		Plate	Well	Sequence	Length	CN 5' pos	CN 3' pos	CN Color		Plate	Well	Sequence	Length	CN 5' pos	CN 3' pos	CN Color
Plate3-L	A1	CGACATTAGAAACGCAAAAGAACTGGCA	28	2[69]	51[76]	#cee7fe		Plate3HA	A1	CGACATTAGAAACGCAAAAGAACTGGCATTTTTCCACATACATCATATT	49	2[69]	51[76]	#ccFBB040		Plate3MA	A1	CGACATTAGAAACGCAAAAGAACTGGCATTTTTTTTCATACATCATATT	49	2[69]	51[76]	#ccFD3500
Plate3-L	A2	AAAACAGGAAGATTGGAGACAAATAACG	28	48[90]	51[97]	#cee7fe		Plate3HA	A2	AAAACAGGAAGATTGGAGACAAATAACGTTTTTCCACATACATCATATT	49	48[90]	51[97]	#ccFBB040		Plate3MA	A2	AAAACAGGAAGATTGGAGACAAATAACGTTTTTTTTCATACATCATATT	49	48[90]	51[97]	#ccFD3500
Plate3-L	A3	GTCACAATCAATCATACCAGAAGGAAAC	28	1[98]	51[118]	#cee7fe		Plate3HA	A3	GTCACAATCAATCATACCAGAAGGAAACTTTTTCCACATACATCATATT	49	1[98]	51[118]	#ccFBB040		Plate3MA	A3	GTCACAATCAATCATACCAGAAGGAAACTTTTTTTTCATACATCATATT	49	1[98]	51[118]	#ccFD3500
Plate3-L	A4	TGTCAATCATATGTAGCTGATTAGCCGA	28	48[132]	51[139]	#cee7fe		Plate3HA	A4	TGTCAATCATATGTAGCTGATTAGCCGATTTTTCCACATACATCATATT	49	48[132]	51[139]	#ccFBB040		Plate3MA	A4	TGTCAATCATATGTAGCTGATTAGCCGATTTTTTTTCATACATCATATT	49	48[132]	51[139]	#ccFD3500
Plate3-L	A5	AACATAAATCAGAGGAAGCCCTTTTTAA	28	2[153]	51[160]	#cee7fe		Plate3HA	A5	AACATAAATCAGAGGAAGCCCTTTTTAATTTTTCCACATACATCATATT	49	2[153]	51[160]	#ccFBB040		Plate3MA	A5	AACATAAATCAGAGGAAGCCCTTTTTAATTTTTTTTCATACATCATATT	49	2[153]	51[160]	#ccFD3500
Plate3-L	A6	AGCAAACAAGAGAAATCTACAATAGCTA	28	48[174]	51[181]	#cee7fe		Plate3HA	A6	AGCAAACAAGAGAAATCTACAATAGCTATTTTTCCACATACATCATATT	49	48[174]	51[181]	#ccFBB040		Plate3MA	A6	AGCAAACAAGAGAAATCTACAATAGCTATTTTTTTTCATACATCATATT	49	48[174]	51[181]	#ccFD3500
Plate3-L	A7	TGATTAATGGCAACATATAAACAACCGA	28	0[55]	53[76]	#cee7fe		Plate3HA	A7	TGATTAATGGCAACATATAAACAACCGATTTTTCCACATACATCATATT	49	0[55]	53[76]	#ccFBB040		Plate3MA	A7	TGATTAATGGCAACATATAAACAACCGATTTTTTTTCATACATCATATT	49	0[55]	53[76]	#ccFD3500
Plate3-L	A8	CCAATGAAAATCACCCAGCGCCAAAGAC	28	4[90]	53[97]	#cee7fe		Plate3HA	A8	CCAATGAAAATCACCCAGCGCCAAAGACTTTTTCCACATACATCATATT	49	4[90]	53[97]	#ccFBB040		Plate3MA	A8	CCAATGAAAATCACCCAGCGCCAAAGACTTTTTTTTCATACATCATATT	49	4[90]	53[97]	#ccFD3500
Plate3-L	A9	TTAACTGAAAGAAAATTCATA	21	2[118]	53[118]	#cee7fe		Plate3HA	A9	TTAACTGAAAGAAAATTCATATTTTTCCACATACATCATATT	42	2[118]	53[118]	#ccFBB040		Plate3MA	A9	TTAACTGAAAGAAAATTCATATTTTTTTTCATACATCATATT	42	2[118]	53[118]	#ccFD3500
Plate3-L	A10	TTACCAACCAGTTAATTAGACGGGAGAA	28	4[132]	53[139]	#cee7fe		Plate3HA	A10	TTACCAACCAGTTAATTAGACGGGAGAATTTTTCCACATACATCATATT	49	4[132]	53[139]	#ccFBB040		Plate3MA	A10	TTACCAACCAGTTAATTAGACGGGAGAATTTTTTTTCATACATCATATT	49	4[132]	53[139]	#ccFD3500
Plate3-L	A11	GAAAAGTAATTGAGCGCTAATAAACAGG	28	0[139]	53[160]	#cee7fe		Plate3HA	A11	GAAAAGTAATTGAGCGCTAATAAACAGGTTTTTCCACATACATCATATT	49	0[139]	53[160]	#ccFBB040		Plate3MA	A11	GAAAAGTAATTGAGCGCTAATAAACAGGTTTTTTTTCATACATCATATT	49	0[139]	53[160]	#ccFD3500
Plate3-L	A12	TTAGTTGATAAGAAAGCAGCCTTTACAG	28	4[174]	53[181]	#cee7fe		Plate3HA	A12	TTAGTTGATAAGAAAGCAGCCTTTACAGTTTTTCCACATACATCATATT	49	4[174]	53[181]	#ccFBB040		Plate3MA	A12	TTAGTTGATAAGAAAGCAGCCTTTACAGTTTTTTTTCATACATCATATT	49	4[174]	53[181]	#ccFD3500
Plate3-L	B1	GAACCGCTTATTAGGCACCGTAATCAGT	28	6[69]	55[76]	#cee7fe		Plate3HA	B1	GAACCGCTTATTAGGCACCGTAATCAGTTTTTTCCACATACATCATATT	49	6[69]	55[76]	#ccFBB040		Plate3MA	B1	GAACCGCTTATTAGGCACCGTAATCAGTTTTTTTTTCATACATCATATT	49	6[69]	55[76]	#ccFD3500
Plate3-L	B2	AAAAGGGAATTAGAGCCAGCAAACCATC	28	2[76]	55[97]	#cee7fe		Plate3HA	B2	AAAAGGGAATTAGAGCCAGCAAACCATCTTTTTCCACATACATCATATT	49	2[76]	55[97]	#ccFBB040		Plate3MA	B2	AAAAGGGAATTAGAGCCAGCAAACCATCTTTTTTTTCATACATCATATT	49	2[76]	55[97]	#ccFD3500
Plate3-L	B3	ACCGGAACCAGACATTAGCAAGGCCGGA	28	5[98]	55[118]	#cee7fe		Plate3HA	B3	ACCGGAACCAGACATTAGCAAGGCCGGATTTTTCCACATACATCATATT	49	5[98]	55[118]	#ccFBB040		Plate3MA	B3	ACCGGAACCAGACATTAGCAAGGCCGGATTTTTTTTCATACATCATATT	49	5[98]	55[118]	#ccFD3500
Plate3-L	B4	ACCATTACCATTTCCAGAGCCTAATTTGCGCTAAC	35	3[98]	55[139]	#cee7fe		Plate3HA	B4	ACCATTACCATTTCCAGAGCCTAATTTGCGCTAACTTTTTCCACATACATCATATT	56	3[98]	55[139]	#ccFBB040		Plate3MA	B4	ACCATTACCATTTCCAGAGCCTAATTTGCGCTAACTTTTTTTTCATACATCATATT	56	3[98]	55[139]	#ccFD3500
Plate3-L	B5	TTTTTATACGCGAGGCTACAATTTTATC	28	6[153]	55[160]	#cee7fe		Plate3HA	B5	TTTTTATACGCGAGGCTACAATTTTATCTTTTTCCACATACATCATATT	49	6[153]	55[160]	#ccFBB040		Plate3MA	B5	TTTTTATACGCGAGGCTACAATTTTATCTTTTTTTTCATACATCATATT	49	6[153]	55[160]	#ccFD3500
Plate3-L	B6	AGAGAATTTATCCCAATCCAACTATTTT	28	2[160]	55[181]	#cee7fe		Plate3HA	B6	AGAGAATTTATCCCAATCCAACTATTTTTTTTTCCACATACATCATATT	49	2[160]	55[181]	#ccFBB040		Plate3MA	B6	AGAGAATTTATCCCAATCCAACTATTTTTTTTTTTTCATACATCATATT	49	2[160]	55[181]	#ccFD3500
Plate3-L	B7	AGCGACACGGTCATAGCCCCCCACCCTC	28	4[55]	57[76]	#cee7fe		Plate3HA	B7	AGCGACACGGTCATAGCCCCCCACCCTCTTTTTCCACATACATCATATT	49	4[55]	57[76]	#ccFBB040		Plate3MA	B7	AGCGACACGGTCATAGCCCCCCACCCTCTTTTTTTTCATACATCATATT	49	4[55]	57[76]	#ccFD3500
Plate3-L	B8	CAGTCTCTATTCACCCCTCAGAGCCGCC	28	8[90]	57[97]	#cee7fe		Plate3HA	B8	CAGTCTCTATTCACCCCTCAGAGCCGCCTTTTTCCACATACATCATATT	49	8[90]	57[97]	#ccFBB040		Plate3MA	B8	CAGTCTCTATTCACCCCTCAGAGCCGCCTTTTTTTTCATACATCATATT	49	8[90]	57[97]	#ccFD3500
Plate3-L	B9	AATAGCAAGGCCACCACCGGA	21	6[118]	57[118]	#cee7fe		Plate3HA	B9	AATAGCAAGGCCACCACCGGATTTTTCCACATACATCATATT	42	6[118]	57[118]	#ccFBB040		Plate3MA	B9	AATAGCAAGGCCACCACCGGATTTTTTTTCATACATCATATT	42	6[118]	57[118]	#ccFD3500
Plate3-L	B10	GATAAGTTTACGAGTCATTACCGCGCCC	28	8[132]	57[139]	#cee7fe		Plate3HA	B10	GATAAGTTTACGAGTCATTACCGCGCCCTTTTTCCACATACATCATATT	49	8[132]	57[139]	#ccFBB040		Plate3MA	B10	GATAAGTTTACGAGTCATTACCGCGCCCTTTTTTTTCATACATCATATT	49	8[132]	57[139]	#ccFD3500
Plate3-L	B11	CTGAATCCCGGTATTCTAAGATTTCATC	28	4[139]	57[160]	#cee7fe		Plate3HA	B11	CTGAATCCCGGTATTCTAAGATTTCATCTTTTTCCACATACATCATATT	49	4[139]	57[160]	#ccFBB040		Plate3MA	B11	CTGAATCCCGGTATTCTAAGATTTCATCTTTTTTTTCATACATCATATT	49	4[139]	57[160]	#ccFD3500
Plate3-L	B12	ACATGTTTTATCATTCATCGAGAACAAG	28	8[174]	57[181]	#cee7fe		Plate3HA	B12	ACATGTTTTATCATTCATCGAGAACAAGTTTTTCCACATACATCATATT	49	8[174]	57[181]	#ccFBB040		Plate3MA	B12	ACATGTTTTATCATTCATCGAGAACAAGTTTTTTTTCATACATCATATT	49	8[174]	57[181]	#ccFD3500
Plate3-L	C1	GGATTAGGTATAAACAGTAAGCGTCATA	28	10[69]	59[76]	#cee7fe		Plate3HA	C1	GGATTAGGTATAAACAGTAAGCGTCATATTTTTCCACATACATCATATT	49	10[69]	59[76]	#ccFBB040		Plate3MA	C1	GGATTAGGTATAAACAGTAAGCGTCATATTTTTTTTCATACATCATATT	49	10[69]	59[76]	#ccFD3500
Plate3-L	C2	ACCCTCAACGATTGGCCTTGATGAATTT	28	6[76]	59[97]	#cee7fe		Plate3HA	C2	ACCCTCAACGATTGGCCTTGATGAATTTTTTTTCCACATACATCATATT	49	6[76]	59[97]	#ccFBB040		Plate3MA	C2	ACCCTCAACGATTGGCCTTGATGAATTTTTTTTTTTCATACATCATATT	49	6[76]	59[97]	#ccFD3500
Plate3-L	C3	CCTATTATTCTGATATAAAGCCAGAATG	28	9[98]	59[118]	#cee7fe		Plate3HA	C3	CCTATTATTCTGATATAAAGCCAGAATGTTTTTCCACATACATCATATT	49	9[98]	59[118]	#ccFBB040		Plate3MA	C3	CCTATTATTCTGATATAAAGCCAGAATGTTTTTTTTCATACATCATATT	49	9[98]	59[118]	#ccFD3500
Plate3-L	C4	TAAATCCTCATTAATATCCCATCCTAATCCTGAAC	35	7[98]	59[139]	#cee7fe		Plate3HA	C4	TAAATCCTCATTAATATCCCATCCTAATCCTGAACTTTTTCCACATACATCATATT	56	7[98]	59[139]	#ccFBB040		Plate3MA	C4	TAAATCCTCATTAATATCCCATCCTAATCCTGAACTTTTTTTTCATACATCATATT	56	7[98]	59[139]	#ccFD3500
Plate3-L	C5	ACAGTAGAGAGAATCGCGCCTGTTTATC	28	10[153]	59[160]	#cee7fe		Plate3HA	C5	ACAGTAGAGAGAATCGCGCCTGTTTATCTTTTTCCACATACATCATATT	49	10[153]	59[160]	#ccFBB040		Plate3MA	C5	ACAGTAGAGAGAATCGCGCCTGTTTATCTTTTTTTTCATACATCATATT	49	10[153]	59[160]	#ccFD3500
Plate3-L	C6	CAAGCCGTCGGCTGTCTTTCCCAGCTAA	28	6[160]	59[181]	#cee7fe		Plate3HA	C6	CAAGCCGTCGGCTGTCTTTCCCAGCTAATTTTTCCACATACATCATATT	49	6[160]	59[181]	#ccFBB040		Plate3MA	C6	CAAGCCGTCGGCTGTCTTTCCCAGCTAATTTTTTTTCATACATCATATT	49	6[160]	59[181]	#ccFD3500
Plate3-L	C7	CATGGCTGAGTAACAGTGCCCGATTAGC	28	8[55]	61[76]	#cee7fe		Plate3HA	C7	CATGGCTGAGTAACAGTGCCCGATTAGCTTTTTCCACATACATCATATT	49	8[55]	61[76]	#ccFBB040		Plate3MA	C7	CATGGCTGAGTAACAGTGCCCGATTAGCTTTTTTTTCATACATCATATT	49	8[55]	61[76]	#ccFD3500
Plate3-L	C8	GAGCCACGTACCGCGGCTGAGACTCCTC	28	12[90]	61[97]	#cee7fe		Plate3HA	C8	GAGCCACGTACCGCGGCTGAGACTCCTCTTTTTCCACATACATCATATT	49	12[90]	61[97]	#ccFBB040		Plate3MA	C8	GAGCCACGTACCGCGGCTGAGACTCCTCTTTTTTTTCATACATCATATT	49	12[90]	61[97]	#ccFD3500
Plate3-L	C9	AACGCCAACAAACATGAAAGT	21	10[118]	61[118]	#cee7fe		Plate3HA	C9	AACGCCAACAAACATGAAAGTTTTTTCCACATACATCATATT	42	10[118]	61[118]	#ccFBB040		Plate3MA	C9	AACGCCAACAAACATGAAAGTTTTTTTTTCATACATCATATT	42	10[118]	61[118]	#ccFD3500
Plate3-L	C10	GACCGTGCGGAATCTCGCCATATTTAAC	28	12[132]	61[139]	#cee7fe		Plate3HA	C10	GACCGTGCGGAATCTCGCCATATTTAACTTTTTCCACATACATCATATT	49	12[132]	61[139]	#ccFBB040		Plate3MA	C10	GACCGTGCGGAATCTCGCCATATTTAACTTTTTTTTCATACATCATATT	49	12[132]	61[139]	#ccFD3500
Plate3-L	C11	AACAATATCGAGCCAGTAATAGGCTTAA	28	8[139]	61[160]	#cee7fe		Plate3HA	C11	AACAATATCGAGCCAGTAATAGGCTTAATTTTTCCACATACATCATATT	49	8[139]	61[160]	#ccFBB040		Plate3MA	C11	AACAATATCGAGCCAGTAATAGGCTTAATTTTTTTTCATACATCATATT	49	8[139]	61[160]	#ccFD3500
Plate3-L	C12	TTTTCTTACCAGTATAAAGCCA	22	10[182]	61[181]	#cee7fe		Plate3HA	C12	TTTTCTTACCAGTATAAAGCCATTTTTCCACATACATCATATT	43	10[182]	61[181]	#ccFBB040		Plate3MA	C12	TTTTCTTACCAGTATAAAGCCATTTTTTTTCATACATCATATT	43	10[182]	61[181]	#ccFD3500
Plate3-L	D1	CAACTTTCAGCCCTGGGATAGCAAGCCC	28	14[69]	63[76]	#cee7fe		Plate3HA	D1	CAACTTTCAGCCCTGGGATAGCAAGCCCTTTTTCCACATACATCATATT	49	14[69]	63[76]	#ccFBB040		Plate3MA	D1	CAACTTTCAGCCCTGGGATAGCAAGCCCTTTTTTTTCATACATCATATT	49	14[69]	63[76]	#ccFD3500
Plate3-L	D2	AAGAGAAACTCAGGAGGTTTACACCCTC	28	10[76]	63[97]	#cee7fe		Plate3HA	D2	AAGAGAAACTCAGGAGGTTTACACCCTCTTTTTCCACATACATCATATT	49	10[76]	63[97]	#ccFBB040		Plate3MA	D2	AAGAGAAACTCAGGAGGTTTACACCCTCTTTTTTTTCATACATCATATT	49	10[76]	63[97]	#ccFD3500
Plate3-L	D3	GTCGTCTTTCCAAATTCTCAGAACCGCC	28	13[98]	63[118]	#cee7fe		Plate3HA	D3	GTCGTCTTTCCAAATTCTCAGAACCGCCTTTTTCCACATACATCATATT	49	13[98]	63[118]	#ccFBB040		Plate3MA	D3	GTCGTCTTTCCAAATTCTCAGAACCGCCTTTTTTTTCATACATCATATT	49	13[98]	63[118]	#ccFD3500
Plate3-L	D4	AGAACCGCCACCAAATAAGAATAAACACTGATAAA	35	11[98]	63[139]	#cee7fe		Plate3HA	D4	AGAACCGCCACCAAATAAGAATAAACACTGATAAATTTTTCCACATACATCATATT	56	11[98]	63[139]	#ccFBB040		Plate3MA	D4	AGAACCGCCACCAAATAAGAATAAACACTGATAAATTTTTTTTCATACATCATATT	56	11[98]	63[139]	#ccFD3500
Plate3-L	D5	CTGAGAGACAAAGAAATTTAATGGTTTG	28	14[153]	63[160]	#cee7fe		Plate3HA	D5	CTGAGAGACAAAGAAATTTAATGGTTTGTTTTTCCACATACATCATATT	49	14[153]	63[160]	#ccFBB040		Plate3MA	D5	CTGAGAGACAAAGAAATTTAATGGTTTGTTTTTTTTCATACATCATATT	49	14[153]	63[160]	#ccFD3500
Plate3-L	D6	ACGCTCATTTAGTATCATATGCATCTTC	28	10[160]	63[181]	#cee7fe		Plate3HA	D6	ACGCTCATTTAGTATCATATGCATCTTCTTTTTCCACATACATCATATT	49	10[160]	63[181]	#ccFBB040		Plate3MA	D6	ACGCTCATTTAGTATCATATGCATCTTCTTTTTTTTCATACATCATATT	49	10[160]	63[181]	#ccFD3500
Plate3-L	D7	AATAGGATAGCATTCCACAGACAACAGT	28	12[55]	65[76]	#cee7fe		Plate3HA	D7	AATAGGATAGCATTCCACAGACAACAGTTTTTTCCACATACATCATATT	49	12[55]	65[76]	#ccFBB040		Plate3MA	D7	AATAGGATAGCATTCCACAGACAACAGTTTTTTTTTCATACATCATATT	49	12[55]	65[76]	#ccFD3500
Plate3-L	D8	CTTAAACGCCTTTATCTGTATGGGATTT	28	16[90]	65[97]	#cee7fe		Plate3HA	D8	CTTAAACGCCTTTATCTGTATGGGATTTTTTTTCCACATACATCATATT	49	16[90]	65[97]	#ccFBB040		Plate3MA	D8	CTTAAACGCCTTTATCTGTATGGGATTTTTTTTTTTCATACATCATATT	49	16[90]	65[97]	#ccFD3500
Plate3-L	D9	GGGTTATATGACGTTAGTAAA	21	14[118]	65[118]	#cee7fe		Plate3HA	D9	GGGTTATATGACGTTAGTAAATTTTTCCACATACATCATATT	42	14[118]	65[118]	#ccFBB040		Plate3MA	D9	GGGTTATATGACGTTAGTAAATTTTTTTTCATACATCATATT	42	14[118]	65[118]	#ccFD3500
Plate3-L	D10	CCTTGCTTTAGAATCTCCGGCTTAGGTT	28	16[132]	65[139]	#cee7fe		Plate3HA	D10	CCTTGCTTTAGAATCTCCGGCTTAGGTTTTTTTCCACATACATCATATT	49	16[132]	65[139]	#ccFBB040		Plate3MA	D10	CCTTGCTTTAGAATCTCCGGCTTAGGTTTTTTTTTTCATACATCATATT	49	16[132]	65[139]	#ccFD3500
Plate3-L	D11	AAATACCAATCCAATCGCAAGACTACCT	28	12[139]	65[160]	#cee7fe		Plate3HA	D11	AAATACCAATCCAATCGCAAGACTACCTTTTTTCCACATACATCATATT	49	12[139]	65[160]	#ccFBB040		Plate3MA	D11	AAATACCAATCCAATCGCAAGACTACCTTTTTTTTTCATACATCATATT	49	12[139]	65[160]	#ccFD3500
Plate3-L	D12	TTTATAGTGAATTTATCAAAAT	22	14[182]	65[181]	#cee7fe		Plate3HA	D12	TTTATAGTGAATTTATCAAAATTTTTTCCACATACATCATATT	43	14[182]	65[181]	#ccFBB040		Plate3MA	D12	TTTATAGTGAATTTATCAAAATTTTTTTTTCATACATCATATT	43	14[182]	65[181]	#ccFD3500
Plate3-L	E1	CATGAGGTGCGGGAAGTTGCGCCGACAA	28	18[69]	67[76]	#cee7fe		Plate3HA	E1	CATGAGGTGCGGGAAGTTGCGCCGACAATTTTTCCACATACATCATATT	49	18[69]	67[76]	#ccFBB040		Plate3MA	E1	CATGAGGTGCGGGAAGTTGCGCCGACAATTTTTTTTCATACATCATATT	49	18[69]	67[76]	#ccFD3500
Plate3-L	E2	TGCTAAAAGGCTCCAAAAGGAAGCTTGA	28	14[76]	67[97]	#cee7fe		Plate3HA	E2	TGCTAAAAGGCTCCAAAAGGAAGCTTGATTTTTCCACATACATCATATT	49	14[76]	67[97]	#ccFBB040		Plate3MA	E2	TGCTAAAAGGCTCCAAAAGGAAGCTTGATTTTTTTTCATACATCATATT	49	14[76]	67[97]	#ccFD3500
Plate3-L	E3	TCGGAACGAGGGCACTTTGCTTTCGAGG	28	17[98]	67[118]	#cee7fe		Plate3HA	E3	TCGGAACGAGGGCACTTTGCTTTCGAGGTTTTTCCACATACATCATATT	49	17[98]	67[118]	#ccFBB040		Plate3MA	E3	TCGGAACGAGGGCACTTTGCTTTCGAGGTTTTTTTTCATACATCATATT	49	17[98]	67[118]	#ccFD3500
Plate3-L	E4	CGGTTTATCAGCATTAATTAATTTTCCCTCTGTAA	35	15[98]	67[139]	#cee7fe		Plate3HA	E4	CGGTTTATCAGCATTAATTAATTTTCCCTCTGTAATTTTTCCACATACATCATATT	56	15[98]	67[139]	#ccFBB040		Plate3MA	E4	CGGTTTATCAGCATTAATTAATTTTCCCTCTGTAATTTTTTTTCATACATCATATT	56	15[98]	67[139]	#ccFD3500
Plate3-L	E5	TACAAAAATTAATTTCAATATATGTGAG	28	18[153]	67[160]	#cee7fe		Plate3HA	E5	TACAAAAATTAATTTCAATATATGTGAGTTTTTCCACATACATCATATT	49	18[153]	67[160]	#ccFBB040		Plate3MA	E5	TACAAAAATTAATTTCAATATATGTGAGTTTTTTTTCATACATCATATT	49	18[153]	67[160]	#ccFD3500
Plate3-L	E6	CATAGGTTTAGATTAAGACGCAAACAGT	28	14[160]	67[181]	#cee7fe		Plate3HA	E6	CATAGGTTTAGATTAAGACGCAAACAGTTTTTTCCACATACATCATATT	49	14[160]	67[181]	#ccFBB040		Plate3MA	E6	CATAGGTTTAGATTAAGACGCAAACAGTTTTTTTTTCATACATCATATT	49	14[160]	67[181]	#ccFD3500
Plate3-L	E7	TGACAACTTAAAGGCCGCTTTAAGTTTC	28	16[55]	69[76]	#cee7fe		Plate3HA	E7	TGACAACTTAAAGGCCGCTTTAAGTTTCTTTTTCCACATACATCATATT	49	16[55]	69[76]	#ccFBB040		Plate3MA	E7	TGACAACTTAAAGGCCGCTTTAAGTTTCTTTTTTTTCATACATCATATT	49	16[55]	69[76]	#ccFD3500
Plate3-L	E8	TCATCGCCAGCGATTTTGAGGACTAAAG	28	20[90]	69[97]	#cee7fe		Plate3HA	E8	TCATCGCCAGCGATTTTGAGGACTAAAGTTTTTCCACATACATCATATT	49	20[90]	69[97]	#ccFBB040		Plate3MA	E8	TCATCGCCAGCGATTTTGAGGACTAAAGTTTTTTTTCATACATCATATT	49	20[90]	69[97]	#ccFD3500
Plate3-L	E9	TTACCTGAGTAGCAACGGCTA	21	18[118]	69[118]	#cee7fe		Plate3HA	E9	TTACCTGAGTAGCAACGGCTATTTTTCCACATACATCATATT	42	18[118]	69[118]	#ccFBB040		Plate3MA	E9	TTACCTGAGTAGCAACGGCTATTTTTTTTCATACATCATATT	42	18[118]	69[118]	#ccFD3500
Plate3-L	E10	ACAGAAATCAGATGATTATTCATTTCAA	28	20[132]	69[139]	#cee7fe		Plate3HA	E10	ACAGAAATCAGATGATTATTCATTTCAATTTTTCCACATACATCATATT	49	20[132]	69[139]	#ccFBB040		Plate3MA	E10	ACAGAAATCAGATGATTATTCATTTCAATTTTTTTTCATACATCATATT	49	20[132]	69[139]	#ccFD3500
Plate3-L	E11	TGAATAAATCAAGAAAACAAATCGCGCA	28	16[139]	69[160]	#cee7fe		Plate3HA	E11	TGAATAAATCAAGAAAACAAATCGCGCATTTTTCCACATACATCATATT	49	16[139]	69[160]	#ccFBB040		Plate3MA	E11	TGAATAAATCAAGAAAACAAATCGCGCATTTTTTTTCATACATCATATT	49	16[139]	69[160]	#ccFD3500
Plate3-L	E12	TTTTCGCCTGATTGCTTTGAAT	22	18[182]	69[181]	#cee7fe		Plate3HA	E12	TTTTCGCCTGATTGCTTTGAATTTTTTCCACATACATCATATT	43	18[182]	69[181]	#ccFBB040		Plate3MA	E12	TTTTCGCCTGATTGCTTTGAATTTTTTTTTCATACATCATATT	43	18[182]	69[181]	#ccFD3500
Plate3-L	F1	CCCAAATGAGGACACGAAATCCGCGACC	28	22[69]	71[76]	#cee7fe		Plate3HA	F1	CCCAAATGAGGACACGAAATCCGCGACCTTTTTCCACATACATCATATT	49	22[69]	71[76]	#ccFBB040		Plate3MA	F1	CCCAAATGAGGACACGAAATCCGCGACCTTTTTTTTCATACATCATATT	49	22[69]	71[76]	#ccFD3500
Plate3-L	F2	ACTTTTTTCATCTTTGACCCCCTGATAA	28	18[76]	71[97]	#cee7fe		Plate3HA	F2	ACTTTTTTCATCTTTGACCCCCTGATAATTTTTCCACATACATCATATT	49	18[76]	71[97]	#ccFBB040		Plate3MA	F2	ACTTTTTTCATCTTTGACCCCCTGATAATTTTTTTTCATACATCATATT	49	18[76]	71[97]	#ccFD3500
Plate3-L	F3	GGCTGGCTGACCTCAGAGTACAACGGAG	28	21[98]	71[118]	#cee7fe		Plate3HA	F3	GGCTGGCTGACCTCAGAGTACAACGGAGTTTTTCCACATACATCATATT	49	21[98]	71[118]	#ccFBB040		Plate3MA	F3	GGCTGGCTGACCTCAGAGTACAACGGAGTTTTTTTTCATACATCATATT	49	21[98]	71[118]	#ccFD3500
Plate3-L	F4	AGCGCGAAACAAATTTTCAGGTTTAACGTAAAGAA	35	19[98]	71[139]	#cee7fe		Plate3HA	F4	AGCGCGAAACAAATTTTCAGGTTTAACGTAAAGAATTTTTCCACATACATCATATT	56	19[98]	71[139]	#ccFBB040		Plate3MA	F4	AGCGCGAAACAAATTTTCAGGTTTAACGTAAAGAATTTTTTTTCATACATCATATT	56	19[98]	71[139]	#ccFD3500
Plate3-L	F5	CATTTTGTATAATCTCAAAATTATTTGC	28	22[153]	71[160]	#cee7fe		Plate3HA	F5	CATTTTGTATAATCTCAAAATTATTTGCTTTTTCCACATACATCATATT	49	22[153]	71[160]	#ccFBB040		Plate3MA	F5	CATTTTGTATAATCTCAAAATTATTTGCTTTTTTTTCATACATCATATT	49	22[153]	71[160]	#ccFD3500
Plate3-L	F6	ACCAAGTTTACATCGGGAGAATAGAACC	28	18[160]	71[181]	#cee7fe		Plate3HA	F6	ACCAAGTTTACATCGGGAGAATAGAACCTTTTTCCACATACATCATATT	49	18[160]	71[181]	#ccFBB040		Plate3MA	F6	ACCAAGTTTACATCGGGAGAATAGAACCTTTTTTTTCATACATCATATT	49	18[160]	71[181]	#ccFD3500
Plate3-L	F7	TGCTCCAGACCAACTTTGAAACAACGTA	28	20[55]	73[76]	#cee7fe		Plate3HA	F7	TGCTCCAGACCAACTTTGAAACAACGTATTTTTCCACATACATCATATT	49	20[55]	73[76]	#ccFBB040		Plate3MA	F7	TGCTCCAGACCAACTTTGAAACAACGTATTTTTTTTCATACATCATATT	49	20[55]	73[76]	#ccFD3500
Plate3-L	F8	AACTTTAATCATTGACAAGAACCGGATA	28	23[77]	73[97]	#cee7fe		Plate3HA	F8	AACTTTAATCATTGACAAGAACCGGATATTTTTCCACATACATCATATT	49	23[77]	73[97]	#ccFBB040		Plate3MA	F8	AACTTTAATCATTGACAAGAACCGGATATTTTTTTTCATACATCATATT	49	23[77]	73[97]	#ccFD3500
Plate3-L	F9	GAATTATCATTCATCAAGAGT	21	22[118]	73[118]	#cee7fe		Plate3HA	F9	GAATTATCATTCATCAAGAGTTTTTTCCACATACATCATATT	42	22[118]	73[118]	#ccFBB040		Plate3MA	F9	GAATTATCATTCATCAAGAGTTTTTTTTTCATACATCATATT	42	22[118]	73[118]	#ccFD3500
Plate3-L	F10	AAGTATTAGACTTTCACCAGAAGGAGCG	28	23[119]	73[139]	#cee7fe		Plate3HA	F10	AAGTATTAGACTTTCACCAGAAGGAGCGTTTTTCCACATACATCATATT	49	23[119]	73[139]	#ccFBB040		Plate3MA	F10	AAGTATTAGACTTTCACCAGAAGGAGCGTTTTTTTTCATACATCATATT	49	23[119]	73[139]	#ccFD3500
Plate3-L	F11	ACGTAAATGGCAATTCATCAACGGAACA	28	20[139]	73[160]	#cee7fe		Plate3HA	F11	ACGTAAATGGCAATTCATCAACGGAACATTTTTCCACATACATCATATT	49	20[139]	73[160]	#ccFBB040		Plate3MA	F11	ACGTAAATGGCAATTCATCAACGGAACATTTTTTTTCATACATCATATT	49	20[139]	73[160]	#ccFD3500
Plate3-L	F12	TTTAATTTTAAAAGTTTGAGTA	22	22[182]	73[181]	#cee7fe		Plate3HA	F12	TTTAATTTTAAAAGTTTGAGTATTTTTCCACATACATCATATT	43	22[182]	73[181]	#ccFBB040		Plate3MA	F12	TTTAATTTTAAAAGTTTGAGTATTTTTTTTCATACATCATATT	43	22[182]	73[181]	#ccFD3500
Plate3-L	G1	empty						Plate3HA	G1	empty						Plate3MA	G1	empty
Plate3-L	G2	empty						Plate3HA	G2	empty						Plate3MA	G2	empty
Plate3-L	G3	empty						Plate3HA	G3	empty						Plate3MA	G3	empty
Plate3-L	G4	empty						Plate3HA	G4	empty						Plate3MA	G4	empty
Plate3-L	G5	empty						Plate3HA	G5	empty						Plate3MA	G5	empty
Plate3-L	G6	empty						Plate3HA	G6	empty						Plate3MA	G6	empty
Plate3-L	G7	empty						Plate3HA	G7	empty						Plate3MA	G7	empty
Plate3-L	G8	empty						Plate3HA	G8	empty						Plate3MA	G8	empty
Plate3-L	G9	empty						Plate3HA	G9	empty						Plate3MA	G9	empty
Plate3-L	G10	empty						Plate3HA	G10	empty						Plate3MA	G10	empty
Plate3-L	G11	empty						Plate3HA	G11	empty						Plate3MA	G11	empty
Plate3-L	G12	empty						Plate3HA	G12	empty						Plate3MA	G12	empty
Plate3-L	H1	empty						Plate3HA	H1	empty						Plate3MA	H1	empty
Plate3-L	H2	empty						Plate3HA	H2	empty						Plate3MA	H2	empty
Plate3-L	H3	empty						Plate3HA	H3	empty						Plate3MA	H3	empty
Plate3-L	H4	empty						Plate3HA	H4	empty						Plate3MA	H4	empty
Plate3-L	H5	empty						Plate3HA	H5	empty						Plate3MA	H5	empty
Plate3-L	H6	empty						Plate3HA	H6	empty						Plate3MA	H6	empty
Plate3-L	H7	empty						Plate3HA	H7	empty						Plate3MA	H7	empty
Plate3-L	H8	empty						Plate3HA	H8	empty						Plate3MA	H8	empty
Plate3-L	H9	empty						Plate3HA	H9	empty						Plate3MA	H9	empty
Plate3-L	H10	empty						Plate3HA	H10	empty						Plate3MA	H10	empty
Plate3-L	H11	empty						Plate3HA	H11	empty						Plate3MA	H11	empty
Plate3-L	H12	empty						Plate3HA	H12	empty						Plate3MA	H12	empty
